# Intraspecific glucosinolate chemodiversity in *Cardamine hirsuta*

**DOI:** 10.64898/2026.11.11.765667

**Authors:** Niels Agerbirk, Karin Djendouci, Marcus A. Koch, Dominik Ziaja, Caroline Müller

## Abstract

Within some plant species, a high intraspecific chemical variation, termed chemodiversity, can be found in the composition of specialized metabolites. For Brassicales, glucosinolates are highly characteristic. Their composition is genetically determined but variation has been found within species and between organs in different species. *Cardamine hirsuta* is increasingly being used as genetic model species, but until now, little was known about its genetically-based variation in glucosinolates. Thus, we aimed to characterize glucosinolate profiles, their putative genetic variation and their chemodiversity in established accessions and wild-collected material.

We analyzed the glucosinolate profiles of leaves and roots from offspring, grown under standardized conditions, of 18 accessions collected in nine countries. Glucosinolates were quantified by HPLC-DAD and identities were confirmed by UHPLC-QToF-MS/MS. Glucosinolate composition was analyzed in biosynthetic terms, compared across samples with principal component analysis and chemodiversity was quantified as glucosinolate richness and Shannon diversity.

In total, 14 glucosinolates were confirmed across samples. Two main sources of variation among accessions were the relative levels of but-3-enyl-*versus* pent-4-enylglucosinolate and of benzylglucosinolate *versus* phenethylglucosinolate. An almost universal presence of 1-methoxyindol-3-ylmethylglucosinolate in roots but not leaves was observed, along with quantitative contrasts between leaves and roots. The glucosinolate composition varied profoundly among accessions and between leaves and roots, while offspring within accessions were mostly consistent in their profiles. Even accessions collected in close proximity produced distinct profiles, with no clear separation along latitude or longitude. Our study highlights two independent and chemically simple traits of apparently genetic nature, namely the extent of chain elongation of methionine-derived and of phenylalanine-derived glucosinolates. Their independent occurrence is a main factor shaping the glucosinolate profiles among accessions. High variation was also observed at a local scale, highlighting complex genetic variation in glucosinolate biosynthesis in the species throughout Europe. Moreover, within individuals different organs showed clearly distinct profiles, indicating organ-specific biosynthesis. The genetic basis and ecological consequences of this variation need to be explored in future studies.
