## Supplementary material for "Intraspecific glucosinolate chemodiversity in *Cardamine hirsuta*": TableS1

### Sheet: Leaves_absolute_values
Accession	Sample name	4-(Methylsulfinyl)butylGSL	5-(Methylsulfinyl)pentylGSL	1-MethylethylGSL	4-hydroxybenzylGSL	But-3-enylGLS	6-(Methylsulfinyl)hexylGSL	2-MethylpropylGSL	1-MethylpropylGSL	Pent-4-enylGSL	BenzylGSL	Indol-3-ylmethylGSL	4-Methoxyindol-3-ylmethylGSL	PhenethylGSL	1-Methoxyindol-3-ylmethylGSL
		4mSOb	5mSOp	1mEt	4hBZ	Buen	6mSOh	2mPr	1mPr	Peen	BZ	IM	4moIM	PE	1moIM	SUM
SK1	CZ-H-5-1-Leaf	0.031	0.258	0.51	0.047	32.782	0.081	0	0.15	26.571	50.169	1.586	0.018	0.584	0	112.787
SK1	CZ-H5-3-leaf	0.074	0.373	0.422	0	36.775	0.126	0.028	0.164	29.453	50.382	1.761	0.025	0.565	0	120.148
SK1	CZ-H-5-5-Leaf	0.071	0.299	0.312	0.04	33	0.104	0.038	0.094	26.142	47.964	1.661	0.024	0.525	0	110.274
SK1	CZ-H-5-6-L	0.094	0.389	0.468	0.045	25.044	0.155	0.023	0.106	20.235	37.729	1.522	0.021	0.411	0	86.242
SK1	CZ-H-5-7-L	0.14	0.673	0.701	0.057	38.736	0.183	0.049	0.163	28.261	51.207	2.195	0.019	0.566	0.01	122.96
GB2	CZ-OXF-276-1-Leaf	0.218	0.177	0	0.017	51.582	0.03	0.013	0	12.216	32.393	2.158	0	8.145	0	106.949
GB2	CZ-OXF-276-3-Leaf	0.284	0.379	0.014	0.027	57.14	0	0	0	13.549	35.733	2.376	0	9.107	0	118.609
GB2	CZ-OXF-276-5-Leaf	0.406	0.476	0.005	0.018	50.198	0.067	0	0	11.462	30.123	2.657	0.013	7.553	0	102.978
GB2	CZ-OXF-276-8-L	0.448	0.589	0	0.025	46.732	0.066	0	0	10.768	33.796	2.421	0.029	7.255	0	102.129
GB2	CZ-OXF-7-L	0.407	0.643	0.01	0.024	46.972	0.076	0.017	0	11.099	30.46	2.369	0.014	7.947	0	100.038
DK1	DK-23-1a-1-Leaf	0	0	0.138	0.068	24.86	0	0	0.061	17.55	75.588	2.811	0.274	0.568	0	121.918
DK1	DK-23-1a-3-L	0	0	0.204	0.111	21.228	0	0	0	15.123	67.988	4.64	0.542	0.635	0	110.471
DK1	DK-23-1a-5-Leaf	0	0	0	0.122	39.998	0.048	0.034	0.139	25.632	84.838	3.564	0.286	0.735	0	155.396
DK1	DK-23-1a-6-L	0.029	0	0.178	0.103	24.535	0.063	0.04	0.072	16.041	46.496	3.707	0.342	0.547	0	92.153
DK1	DK-23-1a-7-L	0	0	0.165	0.103	19.27	0	0	0	13.506	55.441	3.33	0.468	0.414	0	92.697
DK2	DK-23-2a-1-Leaf	0.074	0.166	0.86	0	125.328	0.072	0.094	0.427	31.858	13.659	5.641	0.075	3.343	0	181.597
DK2	DK-23-2a-3-Leaf	0.104	0.184	0.934	0	99.849	0	0.059	0.309	24.466	8.949	4.472	0.03	2.514	0	141.87
DK2	DK-23-2a-5-Leaf	0.098	0.103	0.971	0	87.986	0	0.067	0.287	23.247	8.978	5.887	0.084	2.315	0	130.023
DK2	DK-23-2a-7-L	0.062	0.138	0.927	0	59.335	0	0.086	0.282	15.592	6.269	5.19	0.117	1.556	0	89.554
DK2	DK-23-2a-8-L	0.048	0.151	0.619	0	44.365	0	0.041	0.164	11.384	4.571	4.696	0.191	1.007	0	67.237
DK4	DK-23-4-1-Leaf	0	0	0.304	0.023	12.592	0	0	0.09	7.286	37.802	2.007	0.148	4.863	0	65.115
DK4	DK-23-4-3-Leaf	0	0	0.352	0	17.139	0	0	0	10.332	48.025	1.876	0.212	6.435	0	84.371
DK4	DK-23-4-5-Leaf	0	0	0.363	0.04	13.591	0.013	0.041	0.14	8.718	47.137	2.688	0.249	6.471	0	79.451
DK4	DK-23-4-8-L	0.046	0.026	0.548	0.042	16.483	0.02	0.047	0.168	10.055	41.017	2.604	0.408	5.955	0	77.419
DK4	DK-23-4-9-L	0.021	0.027	0.594	0.039	14.157	0.016	0.047	0.178	9.274	39.873	2.12	0.281	5.415	0	72.042
DE1	MPI-Ger-1-Leaf	0.105	0	0.97	0.043	90.666	0	0.153	0.215	2.225	42.247	2.731	0.054	0.986	0	140.395
DE1	MPI-Ger-5-Leaf	0.076	0	0.445	0.036	58.628	0	0.071	0.091	1.511	28.087	2.429	0.234	0.559	0	92.167
DE1	MPI-Ger-7-L	0.03	0	0.997	0.043	61.742	0	0	0.253	1.56	26.489	1.826	0.067	0.719	0	93.726
DE1	MPI-Ger-8-L	0.024	0	0.742	0.052	53.229	0	0.104	0.109	1.363	24.844	1.884	0.092	0.651	0	83.094
GR1	MPI-Gre-1-Leaf	0.059	0.005	0	0.024	64.876	0	0	0	0.818	40.221	3.574	0.413	13.228	0	123.218
GR1	MPI-Gre-3-Leaf	0	0	0	0.023	75.08	0	0	0	0.826	35.609	3.259	0.325	15.951	0	131.073
GR1	MPI-Gre-5-Leaf	0	0	0	0	35.856	0	0	0	0.549	20.742	2.055	0.277	9.93	0	69.409
GR1	MPI-Gre-8-L	0.078	0	0	0.035	68.803	0	0	0	0.718	38.854	4.909	0.588	15.864	0.035	129.884
NL1	MPI-Net-1-Leaf	0.061	0.304	0.165	0.036	18.472	0.055	0	0.048	14.851	37.674	1.065	0.051	0.318	0	73.1
NL1	MPI-Net-2-L	0.067	0.355	0.272	0.053	20.667	0.106	0.022	0.057	17.381	45.336	1.894	0.106	0.356	0	86.672
NL1	MPI-Net-3-Leaf	0.097	0.224	0.614	0.078	50.388	0	0.049	0.167	37.085	86.794	3.076	0.114	1.056	0	179.742
NL1	MPI-Net-5-Leaf	0.061	0.062	0.343	0.047	28.687	0.036	0.034	0.1	20.855	49.115	1.886	0.057	0.52	0	101.803
ES1	MPI-Spa-1-Leaf	0.399	0	0	0	57.381	0	0	0	0.672	0.323	1.719	0.05	16.112	0	76.656
ES1	MPI-Spa-2-L	0.316	0	0	0	40.547	0	0	0	0.488	0.296	1.427	0.102	9.104	0	52.28
ES1	MPI-Spa-3-L	0.53	0	0	0	60.262	0	0	0	0.752	0.402	1.808	0.065	15.616	0	79.435
ES1	MPI-Spa-5-Leaf	0.395	0	0	0	46.46	0	0	0	0.688	0.331	1.2	0.05	12.744	0	61.868
ES1	MPI-Spa-7-L	0.451	0	0	0	48.475	0	0.017	0.024	0.615	0.215	1.738	0.131	14.259	0	65.925
GB1	MPI-UK-1-Leaf	0.146	0	0.605	0	49.108	0	0	0.215	0.46	1.623	1.099	0.062	26.955	0	80.273
GB1	MPI-UK-3-Leaf	0	0	0.347	0	51.481	0.032	0	0.235	0.501	1.538	0.831	0.032	24.022	0	79.019
GB1	MPI-UK-5-Leaf	0.095	0	0.339	0	46.151	0.04	0.028	0.107	0.404	1.44	0.98	0.047	20.583	0	70.214
US1	MPI-USA-3-Leaf	0.35	0	0	0	192.679	0	0	0	2.029	7.255	3.39	0.119	4.057	0	209.879
US1	MPI-USA-5-Leaf	0.248	0	0	0	100.905	0	0	0.04	1.183	4.32	2.742	0.077	2.191	0	111.706
US1	MPI-USA-9-L	0.312	0.035	0	0	80.495	0	0.007	0	0.945	3.851	2.791	0.222	1.646	0	90.304
SE1	SE-23-1-1-Leaf	0	0	0	0	82.845	0	0	0.01	1.189	18.68	2.173	0.074	25.132	0	130.103
SE1	SE-23-1-5-Leaf	0.201	0	0	0.013	70.052	0	0	0.016	0.885	15.975	3.283	0.153	23.547	0	114.125
SE1	SE-23-1-9-L	0.136	0	0.029	0.016	51.291	0	0	0	1.013	14.146	2.729	0.24	15.736	0.016	85.352
SE2	SE-23-2-1-Leaf	0.066	0	0	0.061	23.141	0	0	0	0.934	44.529	3.284	0.239	5.286	0.956	78.496
SE2	SE-23-2-3 L	0.142	0	0	0.028	30.397	0	0.013	0.021	0.339	31.201	2.759	0.264	7.192	0	72.356
SE2	SE-23-2-5-Leaf	0.09	0	0	0.025	40.042	0	0	0	0.435	32.941	2.577	0.181	5.055	0	81.346
SE2	Se-23-2-7-L	0.053	0	0.396	0.092	32.015	0	0.068	0.172	6.83	45.713	3.448	0.388	3.301	0	92.476
SE3	Se-23-3-3-Leaf	0.104	1.507	0.71	0.129	2.735	0	0	0.34	1.212	58.512	3.502	0.357	0	0	69.108
SE3	SE-23-3-5-Leaf	0.51	1.179	0.356	0.051	3.04	0.062	0.081	0.182	1.425	62.657	2.611	0.071	4.12	0	76.345
SE3	SE-23-3-7-L	0.117	0.881	0.339	0.05	1.913	0.039	0.052	0.13	0.689	33.314	1.985	0.256	0.193	0	39.958
SE3	SE-23-3-9-Leaf	0.097	1.018	0.38	0.065	2.616	0.044	0.049	0.189	0.962	43.627	2.536	0.163	0.285	0	52.031
SE4	SE-23-4-10-Leaf	0	0	0	0.033	13.677	0	0	0	8.327	41.873	2.184	0.222	3.482	0	69.798
SE4	SE-23-4-1-Leaf	0.045	0	0	0.062	21.309	0	0	0	12.22	48.189	3.592	0.386	5.315	0	91.118
SE4	SE-23-4-2-Leaf	0	0	0	0.027	17.826	0.02	0	0	10.203	52.854	2.639	0.22	5.729	0.783	90.301
SE4	SE-23-4-3-Leaf	0.059	0.027	0	0.038	17.89	0	0	0	9.655	56.878	3.097	0.277	5.176	0	93.097
SE4	SE-23-4-7-Leaf	0.042	0	0	0.04	18.407	0	0	0	11.326	61.763	3.104	0.45	4.994	0	100.126
SE5	SE-23-5-1-Leaf	0	0	0	0.053	27.82	0.035	0	0	15.685	95.349	3.206	0.116	7.81	0	150.074
SE5	SE-23-5-3-Leaf	0	0	0	0.027	19.421	0	0	0	11.302	61.085	1.98	0.07	4.777	0	98.662
SE5	SE-23-5-5-Leaf	0	0	0	0	22.813	0	0	0	13.291	84.242	2.29	0.089	6.298	0.149	129.172
SE5	SE-23-5-7-Leaf	1.518	1.726	0.339	0.094	3.078	0	0	0	0.692	69.443	3.306	0.274	0.682	0	81.152
SE5	SE-23-5-9-Leaf	0	0	0	0.071	37.687	0	0	0	21.096	111.362	4.411	0.153	9.64	0	184.42
SE6	SE-23-6-1-Leaf	0	0	0	0.045	23.809	0	0	0	14.638	83.273	3.709	0.134	7.255	0	132.863
SE6	SE-23-6-3-Leaf	0	0.026	0	0.05	21.819	0	0	0	13.033	81.263	3.061	0.132	7.266	0	126.65
SE6	SE-23-6-5-Leaf	0	0	0	0.03	17.847	0	0	0	11.143	66.958	2.356	0.053	5.555	0	103.942
SE6	SE-23-6-7-Leaf	0	0	0	0.039	19.99	0.015	0	0	12.555	67.868	3.163	0.132	6.49	0	110.252
SE6	SE-23-6-9-Leaf	0	0	0	0.056	26.174	0.044	0	0	16.201	78.145	4.398	0.141	9.497	0	134.656
SE7	SE-23-7-1-Leaf	0	0.052	0	0.075	44.768	0.074	0	0	25.846	111.394	4.478	0.08	12.68	0	199.447
SE7	SE-23-7-3-Leaf	0.023	0	0	0.03	21.064	0.016	0	0	10.688	61.612	2.943	0.139	6.155	1.146	103.816
SE7	SE-23-7-5-Leaf	0	0	0	0.045	29.079	0.025	0	0	17.197	96.475	2.894	0.132	7.471	0	153.318
SE7	SE-23-7-7-Leaf	0	0	0	0.048	25.614	0.026	0	0	15.64	81.608	3.357	0.219	6.965	0	133.477
SE7	SE-23-7-9-Leaf	0	0	0	0.034	15.31	0	0	0	9.821	59.07	2.38	0.151	4.348	0	91.114
	MEAN (n = 79)	0.123519	0.15762	0.227684	0.0360506	40.838	0.0226456	0.0186329	0.0723418	10.3136	42.4834	2.78085	0.166595	6.45937	0.0391772	103.74
	SD	0.211531	0.338631	0.301969	0.0316308	30.5095	0.0382901	0.0307626	0.100363	9.23171	28.0832	1.06849	0.134427	6.41832	0.187523	33.9758

### Sheet: Leaves_relative_values
Accession	Sample name	4-(Methylsulfinyl)butylGSL	5-(Methylsulfinyl)pentylGSL	1-MethylethylGSL	4-hydroxybenzylGSL	But-3-enylGLS	6-(Methylsulfinyl)hexylGSL	2-MethylpropylGSL	1-MethylpropylGSL	Pent-4-enylGSL	BenzylGSL	Indol-3-ylmethylGSL	4-Methoxyindol-3-ylmethylGSL	PhenethylGSL	1-Methoxyindol-3-ylmethylGSL
		4mSOb	5mSOp	1mEt	4hBZ	Buen	6mSOh	2mPr	1mPr	Peen	BZ	IM	4moIM	PE	1moIM
SK1	CZ-H-5-1-Leaf	0.0274854	0.22875	0.45218	0.0416715	29.0654	0.0718168	0	0.132994	23.5586	44.4812	1.40619	0.0159593	0.51779	0
SK1	CZ-H5-3-leaf	0.0615907	0.31045	0.351233	0	30.6081	0.104871	0.0233046	0.136498	24.5139	41.9333	1.46569	0.0208077	0.470253	0
SK1	CZ-H-5-5-Leaf	0.0643851	0.271143	0.282932	0.0362733	29.9255	0.0943105	0.0344596	0.0852422	23.7064	43.4953	1.50625	0.021764	0.476087	0
SK1	CZ-H-5-6-L	0.108996	0.451056	0.542659	0.0521788	29.0392	0.179727	0.0266691	0.12291	23.463	43.7478	1.7648	0.0243501	0.476566	0
SK1	CZ-H-5-7-L	0.113858	0.547332	0.570104	0.0463565	31.5029	0.148829	0.0398504	0.132563	22.9839	41.6453	1.78513	0.0154522	0.460312	0.00813273
GB2	CZ-OXF-276-1-Leaf	0.203835	0.165499	0	0.0158954	48.2305	0.0280508	0.0121553	0	11.4223	30.2883	2.01778	0	7.61578	0
GB2	CZ-OXF-276-3-Leaf	0.239442	0.319537	0.0118035	0.0227639	48.1751	0	0	0	11.4232	30.1267	2.00322	0	7.67817	0
GB2	CZ-OXF-276-5-Leaf	0.394259	0.462235	0.00485541	0.0174795	48.7463	0.0650624	0	0	11.1305	29.2519	2.58016	0.0126241	7.33458	0
GB2	CZ-OXF-276-8-L	0.438661	0.576722	0	0.0244788	45.7578	0.0646242	0	0	10.5435	33.0915	2.37053	0.0283955	7.10376	0
GB2	CZ-OXF-7-L	0.406845	0.642756	0.0099962	0.0239909	46.9542	0.0759711	0.0169935	0	11.0948	30.4484	2.3681	0.0139947	7.94398	0
DK1	DK-23-1a-1-Leaf	0	0	0.113191	0.0557752	20.3908	0	0	0.0500336	14.3949	61.999	2.30565	0.224741	0.465887	0
DK1	DK-23-1a-3-L	0	0	0.184664	0.100479	19.2159	0	0	0	13.6896	61.5438	4.2002	0.490626	0.574811	0
DK1	DK-23-1a-5-Leaf	0	0	0	0.0785091	25.7394	0.0308888	0.0218796	0.0894489	16.4946	54.5947	2.2935	0.184046	0.472985	0
DK1	DK-23-1a-6-L	0.0314694	0	0.193157	0.111771	26.6242	0.0683646	0.0434061	0.0781309	17.4069	50.4552	4.02266	0.371122	0.593578	0
DK1	DK-23-1a-7-L	0	0	0.177999	0.111115	20.7882	0	0	0	14.5701	59.8088	3.59235	0.504871	0.446616	0
DK2	DK-23-2a-1-Leaf	0.0407496	0.0914112	0.473576	0	69.0144	0.0396482	0.051763	0.235136	17.5432	7.5216	3.10633	0.0413002	1.84089	0
DK2	DK-23-2a-3-Leaf	0.0733065	0.129696	0.658349	0	70.3806	0	0.0415874	0.217805	17.2454	6.30789	3.15218	0.0211461	1.77204	0
DK2	DK-23-2a-5-Leaf	0.0753713	0.0792168	0.746791	0	67.6696	0	0.0515293	0.22073	17.8791	6.90493	4.52766	0.064604	1.78045	0
DK2	DK-23-2a-7-L	0.069232	0.154097	1.03513	0	66.2561	0	0.0960314	0.314894	17.4107	7.00025	5.79539	0.130647	1.7375	0
DK2	DK-23-2a-8-L	0.0713893	0.224579	0.920624	0	65.983	0	0.0609783	0.243913	16.9312	6.79834	6.98425	0.28407	1.49769	0
DK4	DK-23-4-1-Leaf	0	0	0.466866	0.0353221	19.3381	0	0	0.138217	11.1894	58.0542	3.08224	0.22729	7.46833	0
DK4	DK-23-4-3-Leaf	0	0	0.417205	0	20.3139	0	0	0	12.2459	56.9212	2.22351	0.251271	7.62703	0
DK4	DK-23-4-5-Leaf	0	0	0.456885	0.0503455	17.1061	0.0163623	0.0516041	0.176209	10.9728	59.3284	3.38322	0.313401	8.14464	0
DK4	DK-23-4-8-L	0.0594169	0.0335835	0.707837	0.0542502	21.2906	0.0258335	0.0607086	0.217001	12.9878	52.9805	3.36352	0.527002	7.69191	0
DK4	DK-23-4-9-L	0.0291497	0.0374781	0.824519	0.0541351	19.651	0.0222093	0.0652397	0.247078	12.873	55.3469	2.94273	0.39005	7.51645	0
DE1	MPI-Ger-1-Leaf	0.074789	0	0.690908	0.0306279	64.5792	0	0.108978	0.153139	1.58481	30.0915	1.94523	0.0384629	0.702304	0
DE1	MPI-Ger-5-Leaf	0.082459	0	0.482819	0.0390595	63.6106	0	0.0770341	0.0987338	1.63942	30.474	2.63543	0.253887	0.606508	0
DE1	MPI-Ger-7-L	0.0320082	0	1.06374	0.0458784	65.875	0	0	0.269936	1.66443	28.2622	1.94823	0.071485	0.76713	0
DE1	MPI-Ger-8-L	0.028883	0	0.892965	0.0625797	64.0588	0	0.125159	0.131177	1.64031	29.8987	2.26731	0.110718	0.78345	0
GR1	MPI-Gre-1-Leaf	0.0478826	0.00405785	0	0.0194777	52.6514	0	0	0	0.663864	32.6421	2.90055	0.335178	10.7354	0
GR1	MPI-Gre-3-Leaf	0	0	0	0.0175475	57.2811	0	0	0	0.630183	27.1673	2.4864	0.247953	12.1696	0
GR1	MPI-Gre-5-Leaf	0	0	0	0	51.659	0	0	0	0.790964	29.8837	2.96071	0.399084	14.3065	0
GR1	MPI-Gre-8-L	0.0600536	0	0	0.0269471	52.9727	0	0	0	0.552801	29.9144	3.77953	0.452712	12.214	0.0269471
NL1	MPI-Net-1-Leaf	0.0834473	0.415869	0.225718	0.0492476	25.2695	0.0752394	0	0.0656635	20.316	51.5376	1.45691	0.0697674	0.435021	0
NL1	MPI-Net-2-L	0.0773029	0.40959	0.313827	0.0611501	23.8451	0.1223	0.0253831	0.0657652	20.0538	52.3076	2.18525	0.1223	0.410744	0
NL1	MPI-Net-3-Leaf	0.0539662	0.124623	0.341601	0.0433955	28.0335	0	0.0272613	0.092911	20.6324	48.2881	1.71134	0.0634242	0.587509	0
NL1	MPI-Net-5-Leaf	0.0599196	0.0609019	0.336925	0.0461676	28.1789	0.0353624	0.0333978	0.0982289	20.4856	48.2451	1.8526	0.0559905	0.51079	0
ES1	MPI-Spa-1-Leaf	0.520507	0	0	0	74.8552	0	0	0	0.876644	0.421363	2.24249	0.0652265	21.0186	0
ES1	MPI-Spa-2-L	0.604438	0	0	0	77.5574	0	0	0	0.933435	0.566182	2.72953	0.195103	17.4139	0
ES1	MPI-Spa-3-L	0.667212	0	0	0	75.8633	0	0	0	0.946686	0.506074	2.27607	0.0818279	19.6588	0
ES1	MPI-Spa-5-Leaf	0.638456	0	0	0	75.0954	0	0	0	1.11204	0.53501	1.93961	0.0808172	20.5987	0
ES1	MPI-Spa-7-L	0.684111	0	0	0	73.5305	0	0.0257869	0.036405	0.932878	0.326128	2.63633	0.198711	21.6291	0
GB1	MPI-UK-1-Leaf	0.181879	0	0.753678	0	61.1762	0	0	0.267836	0.573044	2.02185	1.36908	0.0772364	33.5792	0
GB1	MPI-UK-3-Leaf	0	0	0.439135	0	65.1502	0.0404966	0	0.297397	0.634025	1.94637	1.05165	0.0404966	30.4003	0
GB1	MPI-UK-5-Leaf	0.135301	0	0.48281	0	65.7291	0.0569687	0.0398781	0.152391	0.575384	2.05087	1.39573	0.0669382	29.3147	0
US1	MPI-USA-3-Leaf	0.166763	0	0	0	91.8048	0	0	0	0.966748	3.45675	1.61522	0.0566993	1.93302	0
US1	MPI-USA-5-Leaf	0.222011	0	0	0	90.3309	0	0	0.0358083	1.05903	3.86729	2.45466	0.0689309	1.9614	0
US1	MPI-USA-9-L	0.3455	0.038758	0	0	89.1378	0	0.00775159	0	1.04647	4.26448	3.09067	0.245836	1.82273	0
SE1	SE-23-1-1-Leaf	0	0	0	0	63.6765	0	0	0.00768622	0.913891	14.3579	1.67022	0.056878	19.317	0
SE1	SE-23-1-5-Leaf	0.176123	0	0	0.011391	61.3818	0	0	0.0140197	0.775465	13.9978	2.87667	0.134064	20.6326	0
SE1	SE-23-1-9-L	0.15934	0	0.0339769	0.0187459	60.0935	0	0	0	1.18685	16.5737	3.19735	0.281188	18.4366	0.0187459
SE2	SE-23-2-1-Leaf	0.0840807	0	0	0.077711	29.4805	0	0	0	1.18987	56.7277	4.18365	0.304474	6.7341	1.2179
SE2	SE-23-2-3 L	0.196252	0	0	0.0386976	42.0103	0	0.0179667	0.0290232	0.468517	43.1215	3.81309	0.364863	9.93974	0
SE2	SE-23-2-5-Leaf	0.110639	0	0	0.0307329	49.2243	0	0	0	0.534753	40.4949	3.16795	0.222506	6.2142	0
SE2	Se-23-2-7-L	0.0573122	0	0.428219	0.0994853	34.6198	0	0.0735326	0.185994	7.3857	49.4323	3.72853	0.419568	3.56957	0
SE3	Se-23-3-3-Leaf	0.150489	2.18064	1.02738	0.186664	3.95757	0	0	0.491984	1.75378	84.6675	5.06743	0.516583	0	0
SE3	SE-23-3-5-Leaf	0.66802	1.54431	0.466304	0.066802	3.98192	0.0812103	0.106097	0.238392	1.86653	82.0709	3.42	0.0929989	5.39656	0
SE3	SE-23-3-7-L	0.292807	2.20482	0.848391	0.125131	4.78753	0.0976025	0.130137	0.325342	1.72431	83.3725	4.96772	0.640673	0.483007	0
SE3	SE-23-3-9-Leaf	0.186427	1.95653	0.730334	0.124926	5.02777	0.084565	0.0941746	0.363245	1.8489	83.8481	4.87402	0.313275	0.54775	0
SE4	SE-23-4-10-Leaf	0	0	0	0.0472793	19.5951	0	0	0	11.9301	59.9917	3.12903	0.318061	4.98868	0
SE4	SE-23-4-1-Leaf	0.0493865	0	0	0.0680436	23.3862	0	0	0	13.4112	52.8864	3.94214	0.423627	5.8331	0
SE4	SE-23-4-2-Leaf	0	0	0	0.0299	19.7406	0.0221481	0	0	11.2989	58.5309	2.92245	0.24363	6.34434	0.8671
SE4	SE-23-4-3-Leaf	0.0633748	0.029002	0	0.0408176	19.2165	0	0	0	10.3709	61.0954	3.32664	0.297539	5.55979	0
SE4	SE-23-4-7-Leaf	0.0419471	0	0	0.0399497	18.3838	0	0	0	11.3117	61.6853	3.10009	0.449434	4.98772	0
SE5	SE-23-5-1-Leaf	0	0	0	0.0353159	18.5375	0.0233218	0	0	10.4515	63.5347	2.13628	0.0772952	5.2041	0
SE5	SE-23-5-3-Leaf	0	0	0	0.0273662	19.6844	0	0	0	11.4553	61.9134	2.00685	0.0709493	4.84178	0
SE5	SE-23-5-5-Leaf	0	0	0	0	17.6609	0	0	0	10.2894	65.2169	1.77283	0.0689004	4.87567	0.11535
SE5	SE-23-5-7-Leaf	1.87056	2.12687	0.417735	0.115832	3.79288	0	0	0	0.852721	85.5715	4.07384	0.337638	0.840398	0
SE5	SE-23-5-9-Leaf	0	0	0	0.0384991	20.4354	0	0	0	11.4391	60.385	2.39182	0.0829628	5.2272	0
SE6	SE-23-6-1-Leaf	0	0	0	0.0338695	17.92	0	0	0	11.0174	62.6758	2.7916	0.100856	5.46051	0
SE6	SE-23-6-3-Leaf	0	0.020529	0	0.0394789	17.2278	0	0	0	10.2906	64.1634	2.4169	0.104224	5.73707	0
SE6	SE-23-6-5-Leaf	0	0	0	0.0288623	17.1702	0	0	0	10.7204	64.4186	2.26665	0.05099	5.34433	0
SE6	SE-23-6-7-Leaf	0	0	0	0.0353735	18.1312	0.0136052	0	0	11.3875	61.5572	2.86888	0.119726	5.88651	0
SE6	SE-23-6-9-Leaf	0	0	0	0.0415875	19.4377	0.0326759	0	0	12.0314	58.0331	3.2661	0.104711	7.05279	0
SE7	SE-23-7-1-Leaf	0	0.0260721	0	0.037604	22.4461	0.0371026	0	0	12.9588	55.8514	2.24521	0.0401109	6.35758	0
SE7	SE-23-7-3-Leaf	0.0221546	0	0	0.0288973	20.2897	0.0154119	0	0	10.2951	59.3473	2.83482	0.133891	5.92876	1.10388
SE7	SE-23-7-5-Leaf	0	0	0	0.0293508	18.9665	0.016306	0	0	11.2166	62.9248	1.88758	0.0860956	4.87288	0
SE7	SE-23-7-7-Leaf	0	0	0	0.0359613	19.1898	0.019479	0	0	11.7174	61.1401	2.51504	0.164073	5.21813	0
SE7	SE-23-7-9-Leaf	0	0	0	0.0373159	16.8031	0	0	0	10.7788	64.8309	2.61211	0.165726	4.77204	0
	MEAN (n = 79)	0.14437	0.200862	0.247836	0.037297	39.0161	0.022916	0.0201354	0.079239	9.2767	41.1034	2.793	0.181846	6.83382	0.0425069
	SD	0.265213	0.499375	0.322359	0.0364949	23.7981	0.0385947	0.0333	0.111735	7.36485	24.4902	1.06944	0.156586	7.52804	0.206478

### Sheet: Roots_absolute_values
Accession	Sample name	4-(Methylsulfinyl)butylGSL	5-(Methylsulfinyl)pentylGSL	1-MethylethylGSL	4-hydroxybenzylGSL	But-3-enylGLS	6-(Methylsulfinyl)hexylGSL	2-MethylpropylGSL	1-MethylpropylGSL	Pent-4-enylGSL	BenzylGSL	Indol-3-ylmethylGSL	4-Methoxyindol-3-ylmethylGSL	2-PhenylethylGSL	1-Methoxyindol-3-ylmethylGSL
		4mSOb	5mSOp	1mEt	4hBZ	Buen	6mSOh	2mPr	1mPr	Peen	BZ	IM	4moIM	PE	1moIM	SUM
SK1	CZ-H-5-4-R	0.095	0.445	0	0.024	0.4	0.101	0	0	0.514	25.953	2.23	0.101	0.618	3.021	33.502
SK1	CZ-H-5-3-Root	0	0.298	0	0.013	0.942	0	0	0	1.125	33.149	2.087	0.044	0.039	3.431	41.128
SK1	CZ-H-5-1-Root	0.083	0.289	0.006	0.017	2.382	0	0	0	2.725	50.656	2.14	0.058	0.075	4.504	62.935
SK1	CZ-H-5-5-Root	0	0.501	0	0	1.681	0.102	0	0	2.164	45.233	4.106	0.097	1.085	4.183	59.152
SK1	CZ-H-5-6-R	0	0.674	0	0.05	1.616	0.154	0	0	2.021	50.361	4.093	0.188	1.206	5.048	65.411
GB2	CZ-OXF-276-1-Root	0.147	0.139	0	0.018	4.015	0	0	0	1.512	40.769	1.366	0.103	0.095	3.457	51.621
GB2	CZ-OXF-276-3-Root	0.119	0.155	0	0	2.073	0.059	0	0	0.715	43.908	0.799	0.03	3.758	3.76	55.376
GB2	CZ-OXF-276-7-R	0.545	0.583	0	0.032	3.165	0.063	0	0	1.124	48.571	3.318	0.139	4.494	4.187	66.221
GB2	CZ-OXF-276_5-Root	0.198	0.214	0	0.023	2.701	0.031	0	0	0.974	43.447	1.692	0.199	4.357	5.784	59.62
DK1	DK-23-1a-1-Root	0	0	0	0.04	5.501	0	0	0	6.103	73.273	1.978	0.126	1.403	3.347	91.771
DK1	DK-23-1a-3-Root	0	0	0	0.037	5.375	0	0	0	5.321	67.244	2.631	0.123	1.515	5.644	87.89
DK1	DK-23-1a-5-R	0	0.011	0.015	0.034	1.384	0.027	0	0	1.4	18.341	1.53	0.169	0.612	3.119	26.642
DK1	DK-23-1a-6-R	0	0	0.013	0.051	1.492	0	0	0	1.572	20.521	1.901	0.251	0.578	3.033	29.412
DK1	DK-23-1a-7-R	0	0	0.012	0.059	1.502	0	0	0	1.547	21.064	2.04	0.257	0.567	2.988	30.036
DK2	DK-23-2a-1-Root	0.017	0.223	0.066	0.012	23.97	0.064	0	0	9.2	25.556	2.304	0.23	5.045	4.04	70.727
DK2	DK-23-2a-3-Root	0.093	0.138	0.064	0	18.389	0	0	0	6.379	16.701	2.459	0.275	3.8	5.66	53.958
DK2	DK-23-2a-5-Root	0.153	0.202	0.088	0	29.282	0.053	0	0	10.655	21.584	2.454	0.223	5.05	4.196	73.94
DK2	DK-23-2a-7-R	0.048	0.224	0.107	0.02	20.086	0.07	0	0.03	7.946	18.626	2.259	0.343	4.271	4.153	58.183
DK2	DK-23-2a-8-R	0.043	0.17	0.072	0.013	13.779	0.06	0	0	5.028	11.979	2.425	0.416	2.942	4.116	41.043
DK4	DK-23-4-5-R	0	0.025	0.046	0.025	1.47	0	0	0	1.423	22.578	2.209	0.332	2.992	2.114	33.214
DK4	DK-23-4-8-R	0	0	0.023	0.025	1.566	0	0	0	1.871	32.848	2.333	0.295	4.765	3.143	46.869
DK4	DK-23-4-9-R	0	0	0.026	0.029	1.31	0.012	0	0	1.774	32.234	1.699	0.254	4.208	1.775	43.321
DE1	MPI-Ger-1-Root	0	0	0.09	0	10.267	0	0	0	0.514	65.734	1.618	0.098	3.603	6.771	88.695
DE1	MPI-Ger-5-Root	0	0	0	0.009	0.264	0.025	0	0	0.316	20.18	0.964	0.027	0.598	2.299	24.682
DE1	MPI-Ger-7-R	0.335	0.032	0.08	0.025	5.509	0	0	0	0.282	32.277	2.297	0.174	1.887	3.832	46.73
DE1	MPI-Ger-8-R	0.089	0	0	0.023	0.9	0	0	0	0	19.59	1.929	0.127	1.127	3.976	27.761
GR1	MPI- Gre-5-R	0.014	0	0	0.02	1.072	0	0	0	0	13.81	1.758	0.217	7.112	2.632	26.635
GR1	MPI-Gre-1-Root	0	0	0	0.033	1.617	0	0	0	0	62.906	3.353	1.482	27.13	6.429	102.95
GR1	MPI-Gre-3-R	0	0	0	0.016	0.42	0	0	0.033	0	11.078	2.277	0.55	7.13	3.222	24.726
GR1	MPI-Gre-8-R	0.037	0	0	0.025	4.079	0	0	0	0	16.903	2.642	4.551	10.09	2.265	40.592
NL1	MPI-Net-1-Root	0	0.519	0	0.023	0.369	0.138	0	0	0.553	63.976	4.405	0.207	1.454	7.213	78.857
NL1	MPI-Net-2-R	0.061	0.385	0	0.051	0.41	0.166	0	0	0.6	45.481	2.906	0.334	1.046	6.75	58.19
NL1	MPI-Net-5-Root	0	0.194	0	0.017	1.019	0	0	0	1.246	38.536	2.144	0.063	0.06	4.294	47.573
ES1	MPI-Spa-2-Root	0.166	0	0	0	9.189	0	0	0	0.227	1.125	1.444	0.159	15.23	3.271	30.811
ES1	MPI-Spa-5-Root	0.221	0	0	0	6.472	0	0	0	0.225	0.758	1.048	0.141	13.563	1.991	24.419
ES1	MPI-Spa-7-R	0.17	0	0	0	4.131	0	0	0	0.14	0.46	1.18	0.198	8.893	2.188	17.36
ES1	MPI-Spa-9-R	0.143	0	0	0	2.28	0	0	0	0	0.699	1.458	0.138	10.596	3.118	18.432
GB1	MPI-UK-1-Root	0.05	0	0	0.012	2.237	0	0	0	0	9.501	2.99	0.231	65.534	5.639	86.194
GB1	MPI-UK-3-Root	0.029	0	0	0	1.339	0	0	0	0	4.11	1.179	0.148	25.408	2.267	34.48
GB1	MPI-UK-5-Root	0	0	0	0	0.848	0	0	0	0	4.082	1.377	0.137	25.466	2.659	34.569
US1	MPI-USA-3-R	0.07	0	0	0.012	16.834	0	0	0	0.287	7.118	3.474	0.432	4.39	3.813	36.43
US1	MPI-USA-8-R	0.059	0	0	0.008	12.495	0	0	0	0.226	6.322	2.473	0.188	3.411	3.423	28.605
US1	MPI-USA-9-R	0.046	0	0	0.006	10.729	0	0	0	0.231	6.74	2.997	0.276	3.541	3.536	28.102
SE1	SE-23-1-1-Root	0	0	0	0.018	0.646	0	0	0.251	0	23.622	1.822	0.077	16.66	3.369	46.465
SE1	SE-23-1-3-Root	0	0	0	0.022	0.948	0	0	0	0	24.981	2.307	0.141	16.809	3.584	48.792
SE1	SE-23-1-5-Root	0.067	0	0	0.022	3.403	0	0	0	0.124	22.165	1.663	0.077	22.978	2.716	53.215
SE1	SE-23-1-7-R	0.048	0	0	0.017	2.377	0	0	0	0	11.655	1.834	0.159	12.665	2.343	31.098
SE1	SE-23-1-9-R	0.064	0	0	0.029	4.175	0	0	0	0.122	17.402	1.829	0.193	15.516	2.197	41.527
SE2	SE-23-2-1-Root	0	0	0	0	1.92	0	0	0	0	21.026	1.797	0.118	4.607	2.089	31.557
SE2	SE-23-2-3-Root	0	0	0	0	8.401	0	0	0	0.241	56.418	3.641	0.263	16.583	3.403	88.95
SE2	SE-23-2-5-Root	0.027	0	0	0.026	9.823	0	0	0	0.198	35.159	2.247	0.201	9.851	2.573	60.105
SE3	SE-23-3-3-Root	0.354	1.024	0	0	0.367	0	0	0	0.368	50.931	2.571	0.095	1.022	2.718	59.45
SE3	SE-23-3-5-Root	0.228	0.547	0.017	0.026	0.233	0	0	0	0.183	31.677	2.267	0.151	0.739	2.142	38.21
SE3	SE-23-3-7-R	0.202	0.648	0.031	0.053	0.146	0	0	0	0	29.024	3.326	0.255	0.576	2.73	36.991
SE4	SE-23-4-10-Root	0	0	0	0	1.871	0	0	0	1.916	35.874	2.547	0.16	5.265	2.478	50.111
SE4	SE23-4-1-Root	0	0	0	0.031	1.89	0	0	0	2.397	69.092	2.777	0.152	7.623	3.539	87.501
SE4	SE-23-4-2-Root	0	0	0	0.026	3.106	0	0	0	3.662	58.382	2.756	0.138	6.37	2.875	77.315
SE4	SE-23-4-3-Root	0	0	0	0	12.974	0	0	0	7.821	81.847	2.902	0.146	8.658	3.09	117.438
SE4	Se-23-4-7-Root	0	0	0	0	5.084	0	0	0	2.084	39.24	3.216	0.148	5.612	2.321	57.705
SE5	SE-23-5-1-Root	0	0	0	0	1.391	0	0	0	1.77	59.617	1.801	0.074	7.067	5.802	77.522
SE5	SE-23-5-3-Root	0	0	0	0.032	3.013	0	0	0	3.044	83.664	2.13	0	10.205	6.364	108.452
SE5	SE-23-5-5-Root	0	0	0	0	3.276	0	0	0	3.766	77.157	2.028	0.055	8.217	4.832	99.331
SE5	SE-23-5-7-Root	0.45	0.712	0	0.046	0.323	0	0	0	0.194	47.994	4.494	0.427	1.476	6.381	62.497
SE6	SE-23-6-1-Root	0	0	0	0	1.227	0.018	0	0	1.539	46.549	2.468	0.069	5.714	3.875	61.459
SE6	SE-23-6-3-Root	0	0	0	0	1.126	0	0	0	1.444	49.903	2.152	0	6.934	4.501	66.06
SE6	SE-23-6-7-Root	0	0	0	0.018	1.43	0	0	0	1.781	66.932	2.505	0.075	7.927	3.606	84.274
SE6	SE-23-6-9-Root	0	0	0	0.012	0.582	0	0	0	0.818	48.95	2.646	0.086	6.753	4.597	64.444
SE7	SE-23-7-1-Root	0	0	0	0.03	0.866	0.024	0	0	1.423	94.044	2.351	0.079	9.371	5.615	113.803
SE7	SE-23-7-3-Root	0	0	0	0	1.075	0	0	0.016	1.471	105.291	2.097	0.053	11.148	6.074	127.225
SE7	SE-23-7-5-Root	0	0	0	0.014	0.739	0	0	0	1.041	56.503	1.839	0.09	7.147	4.196	71.569
SE7	SE-23-7-7-Root	0	0	0	0.031	0.794	0	0	0	1.127	87.909	2.212	0.127	9.521	5.163	106.884
SE7	SE-23-7-9-Root	0	0	0	0.02	0.555	0	0	0	0.793	60.374	2.277	0.126	7.657	4.873	76.675
	MEAN (n = 72)	0.0620972	0.116	0.0105	0.0177083	4.31003	0.0162083	0	0.00458333	1.62871	37.3523	2.31206	0.248139	7.51965	3.83801	57.436
	SD	0.10903	0.22063	0.0250453	0.015718	5.89252	0.0371938	0	0.0299609	2.29441	25.0327	0.765545	0.547315	9.40098	1.36556	26.3963

### Sheet: Roots_relative_values
Accession	Sample name	4-(Methylsulfinyl)butylGSL	5-(Methylsulfinyl)pentylGSL	1-MethylethylGSL	4-hydroxybenzylGSL	But-3-enylGLS	6-(Methylsulfinyl)hexylGSL	2-MethylpropylGSL	1-MethylpropylGSL	Pent-4-enylGSL	BenzylGSL	Indol-3-ylmethylGSL	4-Methoxyindol-3-ylmethylGSL	PhenethylGSL	1-Methoxyindol-3-ylmethylGSL
		4mSOb	5mSOp	1mEt	4hBZ	Buen	6mSOh	2mPr	1mPr	Peen	BZ	IM	4moIM	PE	1moIM
SK1	CZ-H-5-4-R	0.283565	1.32828	0	0.0716375	1.19396	0.301475	0	0	1.53424	77.467	6.65632	0.301475	1.84467	9.01737
SK1	CZ-H-5-3-Root	0	0.724567	0	0.0316086	2.29041	0	0	0	2.73536	80.5996	5.0744	0.106983	0.0948259	8.34225
SK1	CZ-H-5-1-Root	0.131882	0.459204	0.00953365	0.027012	3.78486	0	0	0	4.32986	80.4894	3.40033	0.0921586	0.119171	7.15659
SK1	CZ-H-5-5-Root	0	0.846971	0	0	2.84183	0.172437	0	0	3.65837	76.4691	6.94144	0.163984	1.83426	7.07161
SK1	CZ-H-5-6-R	0	1.03041	0	0.0764397	2.47053	0.235434	0	0	3.08969	76.9916	6.25736	0.287413	1.84373	7.71736
GB2	CZ-OXF-276-1-Root	0.284768	0.26927	0	0.0348695	7.77784	0	0	0	2.92904	78.9775	2.64621	0.199531	0.184034	6.69689
GB2	CZ-OXF-276-3-Root	0.214895	0.279905	0	0	3.7435	0.106544	0	0	1.29117	79.2907	1.44286	0.0541751	6.78633	6.78995
GB2	CZ-OXF-276-7-R	0.823002	0.880385	0	0.048323	4.77945	0.095136	0	0	1.69735	73.3468	5.0105	0.209903	6.78637	6.32277
GB2	CZ-OXF-276_5-Root	0.332103	0.35894	0	0.0385777	4.53036	0.051996	0	0	1.63368	72.8732	2.83797	0.333781	7.30795	9.70144
DK1	DK-23-1a-1-Root	0	0	0	0.0435868	5.99427	0	0	0	6.65025	79.8433	2.15536	0.137298	1.52881	3.64712
DK1	DK-23-1a-3-Root	0	0	0	0.0420981	6.1156	0	0	0	6.05416	76.5093	2.99351	0.139948	1.72375	6.42166
DK1	DK-23-1a-5-R	0	0.0412882	0.0563021	0.127618	5.19481	0.101344	0	0	5.25486	68.8424	5.74281	0.634337	2.29712	11.7071
DK1	DK-23-1a-6-R	0	0	0.0441996	0.173399	5.07276	0	0	0	5.34476	69.7708	6.46335	0.853393	1.96518	10.3121
DK1	DK-23-1a-7-R	0	0	0.0399521	0.196431	5.00067	0	0	0	5.15049	70.1292	6.79185	0.85564	1.88773	9.94806
DK2	DK-23-2a-1-Root	0.0240361	0.315297	0.0933166	0.0169666	33.8909	0.0904888	0	0	13.0078	36.1333	3.2576	0.325194	7.13306	5.7121
DK2	DK-23-2a-3-Root	0.172356	0.255754	0.118611	0	34.0802	0	0	0	11.8222	30.9519	4.55725	0.509656	7.04251	10.4896
DK2	DK-23-2a-5-Root	0.206925	0.273194	0.119015	0	39.6024	0.0716797	0	0	14.4103	29.1912	3.31891	0.301596	6.82986	5.67487
DK2	DK-23-2a-7-R	0.0824983	0.384992	0.183903	0.0343743	34.5221	0.12031	0	0.0515615	13.6569	32.0128	3.88258	0.589519	7.34063	7.13782
DK2	DK-23-2a-8-R	0.104768	0.4142	0.175426	0.0316741	33.5721	0.146188	0	0	12.2506	29.1865	5.90844	1.01357	7.16809	10.0285
DK4	DK-23-4-5-R	0	0.0752695	0.138496	0.0752695	4.42584	0	0	0	4.28434	67.9774	6.65081	0.999578	9.00825	6.36479
DK4	DK-23-4-8-R	0	0	0.0490729	0.0533402	3.34123	0	0	0	3.99198	70.0847	4.9777	0.629414	10.1666	6.70593
DK4	DK-23-4-9-R	0	0	0.0600171	0.0669421	3.02394	0.0277002	0	0	4.09501	74.4073	3.92189	0.586321	9.71353	4.09732
DE1	MPI-Ger-1-Root	0	0	0.101471	0	11.5756	0	0	0	0.579514	74.1124	1.82423	0.110491	4.06224	7.63403
DE1	MPI-Ger-5-Root	0	0	0	0.0364638	1.06961	0.101288	0	0	1.28029	81.76	3.90568	0.109391	2.42282	9.31448
DE1	MPI-Ger-7-R	0.716884	0.0684785	0.171196	0.0534988	11.789	0	0	0	0.603467	69.0713	4.91547	0.372352	4.03809	8.2003
DE1	MPI-Ger-8-R	0.320594	0	0	0.08285	3.24196	0	0	0	0	70.5666	6.9486	0.457476	4.05965	14.3223
GR1	MPI- Gre-5-R	0.0525624	0	0	0.0750892	4.02478	0	0	0	0	51.8491	6.60034	0.814717	26.7017	9.88173
GR1	MPI-Gre-1-Root	0	0	0	0.0320544	1.57067	0	0	0	0	61.1034	3.25692	1.43953	26.3526	6.24478
GR1	MPI-Gre-3-R	0	0	0	0.0647092	1.69862	0	0	0.133463	0	44.803	9.20893	2.22438	28.836	13.0308
GR1	MPI-Gre-8-R	0.091151	0	0	0.0615885	10.0488	0	0	0	0	41.6412	6.50867	11.2116	24.8571	5.57992
NL1	MPI-Net-1-Root	0	0.658153	0	0.0291667	0.467936	0.175	0	0	0.701269	81.1291	5.58606	0.2625	1.84384	9.14694
NL1	MPI-Net-2-R	0.104829	0.661626	0	0.0876439	0.704588	0.285272	0	0	1.03111	78.1595	4.99399	0.573982	1.79756	11.5999
NL1	MPI-Net-5-Root	0	0.407794	0	0.0357346	2.14197	0	0	0	2.61913	81.0039	4.50676	0.132428	0.126122	9.02613
ES1	MPI-Spa-2-Root	0.538769	0	0	0	29.8238	0	0	0	0.73675	3.65129	4.68664	0.516049	49.4304	10.6163
ES1	MPI-Spa-5-Root	0.905033	0	0	0	26.504	0	0	0	0.921414	3.10414	4.29174	0.577419	55.5428	8.15349
ES1	MPI-Spa-7-R	0.979263	0	0	0	23.7961	0	0	0	0.806452	2.64977	6.79724	1.14055	51.227	12.6037
ES1	MPI-Spa-9-R	0.775825	0	0	0	12.3698	0	0	0	0	3.79232	7.91016	0.748698	57.487	16.9162
GB1	MPI-UK-1-Root	0.0580087	0	0	0.0139221	2.59531	0	0	0	0	11.0228	3.46892	0.268	76.0308	6.54222
GB1	MPI-UK-3-Root	0.0841067	0	0	0	3.88341	0	0	0	0	11.92	3.41937	0.429234	73.6891	6.57483
GB1	MPI-UK-5-Root	0	0	0	0	2.45306	0	0	0	0	11.8083	3.98334	0.396309	73.6672	7.69186
US1	MPI-USA-3-R	0.192149	0	0	0.0329399	46.2092	0	0	0	0.787812	19.5388	9.5361	1.18584	12.0505	10.4666
US1	MPI-USA-8-R	0.206258	0	0	0.0279671	43.6812	0	0	0	0.790072	22.101	8.64534	0.657228	11.9245	11.9664
US1	MPI-USA-9-R	0.163689	0	0	0.0213508	38.1788	0	0	0	0.822006	23.9841	10.6647	0.982137	12.6005	12.5827
SE1	SE-23-1-1-Root	0	0	0	0.0387388	1.39029	0	0	0.540192	0	50.8383	3.92123	0.165716	35.8549	7.25062
SE1	SE-23-1-3-Root	0	0	0	0.0450894	1.94294	0	0	0	0	51.199	4.72823	0.288982	34.4503	7.34547
SE1	SE-23-1-5-Root	0.125904	0	0	0.0413417	6.39481	0	0	0	0.233017	41.6518	3.12506	0.144696	43.1796	5.10382
SE1	SE-23-1-7-R	0.154351	0	0	0.0546659	7.64358	0	0	0	0	37.4783	5.89749	0.511287	40.7261	7.53425
SE1	SE-23-1-9-R	0.154117	0	0	0.0698341	10.0537	0	0	0	0.293785	41.9053	4.40436	0.464758	37.3636	5.29053
SE2	SE-23-2-1-Root	0	0	0	0	6.08423	0	0	0	0	66.6286	5.69446	0.373927	14.599	6.61977
SE2	SE-23-2-3-Root	0	0	0	0	9.44463	0	0	0	0.270939	63.4266	4.09331	0.295672	18.6431	3.82574
SE2	SE-23-2-5-Root	0.0449214	0	0	0.0432576	16.3431	0	0	0	0.329424	58.496	3.73846	0.334415	16.3897	4.28084
SE3	SE-23-3-3-Root	0.595458	1.72246	0	0	0.617325	0	0	0	0.619008	85.6703	4.32464	0.159798	1.71909	4.57191
SE3	SE-23-3-5-Root	0.596702	1.43156	0.044491	0.068045	0.609788	0	0	0	0.478932	82.9024	5.933	0.395185	1.93405	5.60586
SE3	SE-23-3-7-R	0.546079	1.75178	0.0838042	0.143278	0.394691	0	0	0	0	78.4623	8.99138	0.689357	1.55714	7.38017
SE4	SE-23-4-10-Root	0	0	0	0	3.73371	0	0	0	3.82351	71.5891	5.08272	0.319291	10.5067	4.94502
SE4	SE23-4-1-Root	0	0	0	0.0354282	2.15998	0	0	0	2.7394	78.9614	3.17368	0.173712	8.7119	4.04453
SE4	SE-23-4-2-Root	0	0	0	0.0336287	4.01733	0	0	0	4.73647	75.5119	3.56464	0.178491	8.23902	3.71855
SE4	SE-23-4-3-Root	0	0	0	0	11.0475	0	0	0	6.65968	69.6938	2.47109	0.124321	7.3724	2.63118
SE4	Se-23-4-7-Root	0	0	0	0	8.81033	0	0	0	3.61147	68.001	5.57317	0.256477	9.72533	4.02218
SE5	SE-23-5-1-Root	0	0	0	0	1.79433	0	0	0	2.28322	76.9033	2.32321	0.0954568	9.11612	7.48433
SE5	SE-23-5-3-Root	0	0	0	0.0295061	2.77819	0	0	0	2.80677	77.1438	1.964	0	9.40969	5.86803
SE5	SE-23-5-5-Root	0	0	0	0	3.29806	0	0	0	3.79136	77.6767	2.04166	0.0553704	8.27234	4.86454
SE5	SE-23-5-7-Root	0.720035	1.13925	0	0.0736035	0.516825	0	0	0	0.310415	76.7941	7.19075	0.683233	2.36171	10.2101
SE6	SE-23-6-1-Root	0	0	0	0	1.99645	0.0292878	0	0	2.50411	75.7399	4.01569	0.11227	9.29726	6.30502
SE6	SE-23-6-3-Root	0	0	0	0	1.70451	0	0	0	2.18589	75.5419	3.25764	0	10.4965	6.8135
SE6	SE-23-6-7-Root	0	0	0	0.0213589	1.69685	0	0	0	2.11334	79.4219	2.97245	0.0889954	9.40622	4.2789
SE6	SE-23-6-9-Root	0	0	0	0.0186208	0.90311	0	0	0	1.26932	75.9574	4.10589	0.133449	10.4789	7.13333
SE7	SE-23-7-1-Root	0	0	0	0.0263613	0.760964	0.0210891	0	0	1.25041	82.6375	2.06585	0.0694182	8.23441	4.93396
SE7	SE-23-7-3-Root	0	0	0	0	0.84496	0	0	0.0125761	1.15622	82.7597	1.64826	0.0416585	8.76243	4.77422
SE7	SE-23-7-5-Root	0	0	0	0.0195615	1.03257	0	0	0	1.45454	78.949	2.56955	0.125753	9.98617	5.86287
SE7	SE-23-7-7-Root	0	0	0	0.0290034	0.742861	0	0	0	1.05441	82.2471	2.06953	0.11882	8.90779	4.83047
SE7	SE-23-7-9-Root	0	0	0	0.0260841	0.723834	0	0	0	1.03424	78.7401	2.96968	0.16433	9.98631	6.3554
	MEAN (n = 72)	0.149826	0.219153	0.0206779	0.0369799	8.81332	0.0296204	0	0.0102471	2.60502	60.0451	4.67305	0.5625	15.3478	7.48672
	SD	0.251915	0.425712	0.0461716	0.0399999	11.9104	0.0671097	0	0.0655288	3.39024	24.7575	2.04446	1.32892	18.7278	2.80688
